# Gap-free genomes and transcriptomes uncover race-specific effectors in watermelon wilt pathogen *Fusarium oxysporum* f. sp. *niveum*

**DOI:** 10.1101/2025.04.04.647254

**Authors:** Dilay Hazal Ayhan, Huan Wang, Lili Zhang, Guan Wang, Shu Yi, Dian Meng, Lifang Xue, Xin Geng, Zhijun Kong, Xinrui Wang, Lu Wang, Qingxian Yang, Xiangfeng Wang, Yun Deng, Xingping Zhang, Li Guo

## Abstract

Watermelon (*Citrullus lanatus* L.) is one of the world’s most economically important fruit crops, yet it is susceptible to devastating diseases such as vascular wilt caused by *Fusarium oxysporum* f. sp. *niveum* (Fon), with limited effective control measures. Fon evolves rapidly in the field to overcome host resistance and global watermelon production is constantly threatened by new pathogenic races. High-quality genomic resources are key to understanding the molecular mechanisms underlying Fon virulence evolution for disease management. Here, we *de novo* assembled and annotated gapless genomes of three physiological races of Fon (race 1, 2, and 3), and dissected the mechanisms behind their distinctive virulence through comparative genomics and transcriptomics. Whole-genome alignments identified core and accessory chromosomes in Fon where each race carried a unique set of accessory chromosomes or regions. Comparative transcriptomics of Fon infection revealed distinctive temporal patterns of gene expression even among core gene families, particularly those related to cell wall degradation enzymes. Effectoromic prediction and comparative analysis in three gap-free genomes identified 13 race-specific effectors (RSEs) in FonR3, one (FonRSE1) of which was a critical virulence factor of FonR3 on watermelon as demonstrated via functional experiments. The gap-free genome assemblies and annotations, and the RSEs are valuable resources for studying Fon pathobiology and genome evolution, adding in the design of improved disease control strategies.
