## Supplemental Tables for "Gap-free genomes and transcriptomes uncover race-specific effectors in watermelon wilt pathogen *Fusarium oxysporum* f. sp. *niveum*"

### Sheet: STable1
Table S1. The information for putative FonR3 specific effectors									Expression (TPM) profile
									0 Dpi				1 Dpi				3 Dpi				6 Dpi
Renamed Genes	Gene IDs (updated)	Deletion mutants	Genomic regions	Amino acids	Cysteine numbers (Mature protein)	Signal peptides	Conserved domains	Non-conserved or other predicted domains	Sample-1	Sample-2	Sample-3	Mean	Sample-1	Sample-2	Sample-3	Mean	Sample-1	Sample-2	Sample-3	Mean	Sample-1	Sample-2	Sample-3	Mean	Cluster
FonRSE1	FonR3Chr02G017230	Y	Core	67	2	Y	N	N	0	20.7863	2.58629	7.79086	149.982	0	0	49.994	0	0	146.817	48.939	38.6057	0	68.7729	35.7929	9
	FonR3Chr10G008340	Y	Core	450	56	Y	N	Prion-like-(q/n-rich) domain-bearing protein 25	0.716369	0.810644	0.135662	0.554225	289.51	305.016	135.96	243.495	348.753	105.69	240.857	231.767	194.731	265.817	213.832	224.793	9
	FonR3Chr01G001850	Y	Core	130	8	Y	CyanoVirin-N Homology domains	CyanoVirin-N Homology domains	0	0	0	0	184.476	86.3004	344.508	205.095	0	21.5612	37.2848	19.6153	8.30968	80.0747	99.3892	62.5912	16
	FonR3Chr03G000930	Y	Core	96	10	Y	N	N	0	0	0	0	0	221.296	0	73.7653	0	0	61.1147	20.3716	189.459	675.441	253.937	372.946	13
	FonR3Chr09G010100	Y	Core	449	5	Y	Glycosyl hydrolase family 43; Carbohydrate Binding Module 6 (CBM6)	Glycosyl hydrolase, five-bladed beta-propeller domain superfamily; Galactose-binding-like domain superfamily; Cellulose binding, type IV; Carbohydrate binding module family 6;	0	0	0	0	5.82317	6.49521	6.82991	6.38276	0	40.9259	2.08465	14.3369	26.8234	12.771	11.3473	16.9806	8
	FonR3Chr13G009030	Y	Core	111	8	Y	N	N	0	0	0	0	585.2	388.622	0	324.607	1127.11	292.21	198.897	539.406	358.757	429.05	322.109	369.972	9
	FonR3Chr15G000140	Y	Accessory	108	4	Y	N	N	13.4486	16.6008	9.90221	13.3172	2473.83	6157.85	2306.03	3645.9	3052.34	4648.97	9785.56	5828.96	10564.4	6536.26	4425.12	7175.26	9
	FonR3Chr15G000180	Y	Accessory	241	6	Y	N	N	0	0	0	0	160.563	771.969	129.936	354.156	2235.93	797.786	9046.69	4026.8	4656.98	2786.36	2383.75	3275.7	8
	FonR3Chr02G017640	N	Core	154	5	Y	N	N	0	0	0.607699	0.202566	0	14.5177	174.305	62.9409	0	69.62	0	23.2067	55.1194	26.9248	21.8441	34.6294	16
	FonR3Chr05G000440	N	Core	210	18	Y	N	N	0	0	0	0	14.0746	10.8315	26.3433	17.0831	208.324	30.7673	0	79.6971	8.72517	0	23.8434	10.8562	19
	FonR3Chr10G010270	N	Core	227	8	Y	N	N	0.141752	0.833994	0	0.325249	16.2331	49.6515	40.1435	35.3427	0	11.7263	11.6873	7.80453	33.2999	15.8794	41.1996	30.1263	11
	FonR3Chr08G010760	N	Core	210	18	Y	N	N	0	0	0	0	14.0746	10.8315	26.3433	17.0831	208.324	30.7673	0	79.6971	8.72517	0	23.8434	10.8562	19
	FonR3Chr11G000510	N	Accessory	176	7	Y	N	N	0.482951	1.81592	1.26453	1.1878	80.8037	52.897	153.88	95.8602	0	301.655	68.1954	123.283	221.72	59.7586	42.6032	108.027	9
Notes:
Dpi: Days post-inoculation
TPM: Transcripts per kilobase million
Y:Yes	N:No

### Sheet: STable2
Table S2. PCR primers used in this study.
Name	Sequence (5’-3’)
Fon7230-1F	TTCAGTGGCACCCAGCCCTATTA
Fon7230-2R	AATGCTCCTTCAATATCATCTTCTGTCCACTCAGGGCTTGGACGAT
Fon7230-3F	CGTCCGCAATGTGTTATTAAGTCGACGCGACTCTTCTCCGTTCTTCACT
Fon7230-4R	TCCGCCAACACTTCTCACG
Fon7230-5F	AATAACATGCCGAGACCCTTGC
Fon7230-6R	CTCTCCACTTTGAAGGTGCTGAT
Fon7230-7F	TACCCAGTTAGCACTTGTATCT
Fon7230-8R	ACAACTCTCCCGTCTGCTGATG
Fon8340-1F	CAGTGGGTTGGGTTCGCCTTTAG
Fon8340-2R	AATGCTCCTTCAATATCATCTTCTGTCTGGACATAGCACGCTTACTTCG
Fon8340-3F	CGTCCGCAATGTGTTATTAAGTCGACGAAAGAAGGTGAGCGAGTGAAGG
Fon8340-4R	CAGCCTTACGGTCACTCTTTAGC
Fon8340-5F	TTGCTCCAGCGGTCGTAGTAGT
Fon8340-6R	CCCTGCTGGCACATCTTGGA
Fon8340-7F	AACTTGACCCCCGAGGAAGCATT
Fon8340-8R	TGTTTCACCCGTGCGTGGC
Fon0100-1F	GCTGGCAGTGGCTCTTCATCAT
Fon0100-2R	AATGCTCCTTCAATATCATCTTCTGTTGAAGGCACTGATGTAGCGAGGC
Fon0100-3F	CGTCCGCAATGTGTTATTAAGTCGACCTTGGACGATGGGATTGTCTGCT
Fon0100-4R	AAATCAGCAGACGCTTCATTTATTCG
Fon0100-5F	ATCAGACCGTCCGAACCATACTT
Fon0100-6R	GGCAACCCTGGACTCTACTATGÅ
Fon0100-7F	ACTGGTGCCAACTTCTCTTCGG
Fon0100-8R	CAGACCAGCATCGTAATAGCAC
Fon0180-1F	GGTATTCCATCCGTTGCTCCTCTCT
Fon0180-2R	AATGCTCCTTCAATATCATCTTCTGTCTTGGAGGACAATGCCTTTGCTGAT
Fon0180-3F	CGTCCGCAATGTGTTATTAAGTCGACCGGTTCAGTCCGTCCTCTCCAT
Fon0180-4R	CCTGTCGGCAAGTGAATACGG
Fon0180-5F	TCGGTCCCATACTTGCCACAT
Fon0180-6R	AGGTAAGTCAATGGCTTCAGGC
Fon0180-7F	ATTGCTATGTCGTAGTCCTTGC
Fon0180-8R	ATTACAGCCAAGTCAGTCAACC
Fon0140-1F	CCACTACAGGCAGCATCAAAGG
Fon0140-2R	AATGCTCCTTCAATATCATCTTCTGTTCGCCAGCCTGCTTCCAAAG
Fon0140-3F	CGTCCGCAATGTGTTATTAAGTCGACAAGCAGGCTGAACCCCAAATAGG
Fon0140-4R	CCAATCAACTCACTACTGCTGCTC
Fon0140-5F	GACCAGCCTACAGCCAATACCT
Fon0140-6R	CCATCTCGTTCATCACGCATCT
Fon0140-7F	CAGGCTATCGTTCAGGCTCCAC
Fon0140-8R	TGTCTGGGCTATGTTTATCTCC
Fon0930-1F	CCAATCGGCAGTCGTGGTGAATA
Fon0930-2R	AATGCTCCTTCAATATCATCTTCTGTCCGATAGTCCGAGTGGGAATAAAGG
Fon0930-3F	CGTCCGCAATGTGTTATTAAGTCGACTCTTGACTTGACCAATCTGCCTTAC
Fon0930-4R	GCCGTTTGAAGCGAATGTGGA
Fon0930-5F	GCGTCACTATGGTTTGCCTTTTC
Fon0930-6R	CATGTAGAGAGTCCCCATCAAAGTC
Fon0930-7F	AGGGGTGTATGTATGCCGAGAT
Fon0930-8R	CTCTACAGGAATCCCTTTACAC
Fon9030-1F	ACATAAGGAAGGGGAGCTCTAATGGC
Fon9030-2R	AATGCTCCTTCAATATCATCTTCTGTCCGCCACATTCATCCTAACTCTCAT
Fon9030-3F	CGTCCGCAATGTGTTATTAAGTCGACTCGTCACGCCTCTGCTTATTCGC
Fon9030-4R	CCTTCAAGCACAACGCCAAGT
Fon9030-5F	GGCTCTCCTGCCATCTCACAT
Fon9030-6R	ACTCGCAACAAATCTATCCACCA
Fon9030-7F	TATATTATATTACTCCCTTATA
Fon9030-8R	ATAGGAAAACAGACACCAGAAT
Fon1850-1F	GCACAGCACGGTCAAGGGAT
Fon1850-2R	AATGCTCCTTCAATATCATCTTCTGTGTGAATGAGTTCCTTAGAGGGGTC
Fon1850-3F	CGTCCGCAATGTGTTATTAAGTCGACTCCCAACAATCCCAACCAGTGAC
Fon1850-4R	GCTGTTTCCATCCTCGGTTCTCC
Fon1850-5F	GGTAAATGCCAGCCTCGTGAT
Fon1850-6R	GATCCCATACTGGTCTTTCGCAC
Fon1850-7F	AGCAGCACGGAAAGAAGACGCA
Fon1850-8R	CTCTTTACAACCCCTCGCTACC
HT-F	ACAGAAGATGATATTGAAGGAGC
HT-R	GTCGACTTAATAACACATTGCGGACGT
HT-4rmatch-F	TCGGTCAATACACTACATGGCGTG
HT-1fmatch-R	GGATGAGGGCCACGAACGCCAGCAC
HT855-F	GCTAACTGAAGTAGATGCCGACCG
HT856-R	GCTACTGCTACAAGTGGGGCTGAT
HT-detect-F	GCCGATCTTAGCCAGACGAG
HT-detect-R	GCGGTCGATGTGTCTGTCCTC
Fon8340-promoter-com-1F	AGGGAACAAAAGCTGGGTACCCCACCACCCAATACCAGGAAAATGT
Fon8340-promoter-com-2R	GATAGCATAACAAAGAAGTGAAACCAGCTGCATGATAGGCAACTGCAGGCCTTTCAGC
Fon7230-com-gfp-3F	GCTGAAAGGCCTGCAGTTGCCTATCATGCAGCTGGTTTCACTTCTTTGTTATGCTATC
Fon7230-com-gfp-4R	GCCGCCGCCGCCGCCAAGCTTTGGCAGGCATCACCAGAGTATTC

### Sheet: STable3
Table S3. The complete data sets for three independent greenhouse bioassays to functionally charaterize putative effector FonRSE1 gene (FonR3Chr02G017230)
Inoculum concentration: 5×10^6 spores per ml; Host plant: 11-day-old PKR6 seedlings. Disease index was evaluated based a 7-scale rating: 0 = asymptomatic, 1 = slight stunted growth and yellowing, 3 = stunted growth and yellowing, 5 = wilting, 7 = dead. Note: Initially 10 plants were inoculated for each treatment. The lowest and highest numbers of fresh weight in each treatment were removed when a…
3rd greenhouse assay	Disease index of infected seedlings for 28 days post inoculation				Fresh weight (g) 28 dpi		2nd greenhouse assay	Disease index of infected seedlings for 28 days post inoculation				Fresh weight (g) 28 dpi		1st greenhouse assay	Disease index of infected seedlings for 28 days post inoculation				Fresh weight (g) 28 dpi
	7 dpi	14 dpi	21 dpi	28 dpi				7 dpi	14 dpi	21 dpi	28 dpi				7 dpi	14 dpi	21 dpi	28 dpi
Mock (water)							Mock (water)							PKR6-Mock (water)
1	0	0	0	0	1.64		1	0	0	0	0	1.38		1	0	1	0	0	1.64
2	0	0	0	0	1.87		2	0	0	0	0	1.66		2	0	0	0	0	1.61
3	0	0	0	0	1.78		3	0	0	0	0	1.4		3	0	0	0	0	2.06
4	0	0	0	0	1.5		4	0	0	0	0	1.44		4	0	0	0	0	1.52
5	0	0	0	0	1.52		5	0	0	0	0	1.38		5	0	0	0	0	2.26
6	0	0	0	0	1.84		6	0	0	0	0	1.41		6	0	0	0	0	1.83
7	0	0	0	0	1.76		7	0	0	0	0	1.41		7	0	0	0	0	2.04
8	0	0	0	0	1.82		8	0	0	0	0	1.52		8	0	0	0	0	2.01
Averrage					1.7		Averrage					1.44		Averrage					1.85
WT (FonR3)							WT (FonR3)							WT (FonR3)
1	0	3	7	7	1.01		1	0	5	7	7	0.02		1	0	3	1	1	1.37
2	0	3	7	7	0.37		2	0	5	7	7	0.49		2	0	3	1	1	0.74
3	0	3	5	7	0.88		3	0	3	7	7	0.18		3	0	3	3	3	0.87
4	0	3	5	7	0.11		4	0	3	5	7	0.08		4	0	1	3	3	0.97
5	0	1	1	7	0.06		5	0	1	5	5	0.86		5	0	1	3	3	0.14
6	0	1	1	5	0.08		6	0	1	5	3	0.66		6	0	1	3	3	0.75
7	0	1	1	3	0.02		7	0	0	5	3	0.31		7	0	1	3	7	0.76
8	0	1	1	3	0.02		8	0	0	1	3	0.02		8	0	1	3	5	0.29
Averrage					0.32		Averrage					0.33		Averrage					0.8
△FonRSE1							△FonRSE1							△FonRSE1
1	0	3	5	7	1.59		1	0	0	0	7	0.68		1	0	1	0	0	1.44
2	0	1	1	1	1.5		2	0	1	1	3	0.7		2	0	1	0	0	1.48
3	0	1	1	1	1.38		3	0	1	1	3	0.98		3	0	1	1	3	1.22
4	0	1	1	1	1.41		4	0	1	1	3	1.16		4	0	3	1	3	1.12
5	0	1	0	1	0.76		5	0	1	1	3	0.93		5	0	3	1	1	1.02
6	0	0	0	1	0.93		6	0	1	1	1	0.94		6	0	3	3	1	0.92
7	0	0	0	1	1.32		7	0	1	1	1	1.15		7	0	3	3	1	1.66
8	0	0	0	0	2.15		8	0	1	1	1	0.91		8	0	3	3	1	1.32
Averrage					1.38		Averrage					0.93		Averrage					1.27
△FonRSE1-C							△FonRSE1-C							△FonRSE1-C
1	0	3	5	7	0.78		1	0	3	7	7	0.58		1	0	3	1	3	0.79
2	0	3	3	7	0.61		2	0	3	5	7	0.47		2	0	1	3	3	0.72
3	0	1	3	5	0.41		3	0	1	3	7	0.26		3	0	1	3	3	0.82
4	0	1	3	3	0.12		4	0	1	3	7	0.39		4	0	1	3	3	0.63
5	0	1	1	3	0.41		5	0	1	1	5	0.25		5	0	1	3	3	0.51
6	0	1	1	3	0.45		6	0	1	1	5	0.06		6	0	1	3	5	0.6
7	0	1	1	3	0.16		7	0	1	1	5	0.06		7	0	1	3	5	0.81
8	0	0	1	3	0.54		8	0	1	1	5	0.06		8	0	1	3	5	0.83
Averrage					0.42		Averrage					0.27		Averrage					0.7
